# Gonadectomy and blood sampling procedures in small size teleost models

**DOI:** 10.1101/2020.08.30.271478

**Authors:** Muhammad Rahmad Royan, Shinji Kanda, Daichi Kayo, Weiyi Song, Wei Ge, Finn-Arne Weltzien, Romain Fontaine

## Abstract

Sex steroids, produced by the gonads, play an essential role in the neuroendocrine control of reproduction in all vertebrates by providing feedback to the brain and pituitary. Sex steroids also play an important role in tissue plasticity by regulating cell proliferation in several tissues including the brain and the pituitary. Therefore, investigating the role of sex steroids and mechanisms by which they act is crucial to better understand both feedback mechanism and tissue plasticity. Teleost fish, which possess a higher degree of tissue plasticity and variations in reproduction strategies compared to mammals, appear to be useful models to investigate these questions. The removal of the main source of sex steroid production using gonadectomy together with blood sampling to measure steroid levels, have been well-established and fairly feasible in bigger fish and are powerful techniques to investigate the role and effects of sex steroids. However, small fish such as zebrafish and medaka, which are particularly good model organisms considering the well-developed genetic toolkit and the numerous protocols available to investigate their biology and physiology, raise challenges for applying such protocols due to their small size. Here, we demonstrate the step-by-step procedure of gonadectomy in both males and females followed by blood sampling in a small sized teleost model, the Japanese medaka (*Oryzias latipes*). The use of these procedures combined with the other advantages of using these small teleost models will greatly improve our understanding of feedback mechanisms in the neuroendocrine control of reproduction and tissue plasticity provided by sex steroids in vertebrates.

**SUMMARY:** The article describes a quick protocol to gonadectomize and sample blood from small teleost fish, using medaka (*Oryzias latipes*) as a model, to investigate the role of sex steroids in animal physiology.
