## Supplemental table 1 for "Gonadectomy and blood sampling procedures in small size teleost models"

### Sheet: Sheet1
No.	Name	Referance Number	Source
1	Tricaine	WXBC9102V	Aldrich chemistry
2	Heparin sodium salt	H4784-1G	Sigma-aldrich
3	glass capilary	GD1	Glass Capillary with Filament GD-1; Narishige
4	Needle puller	P97	Flaming/Brown Micropipette puller Model P-97; Sutter Instrument
5	Nylon thread	N45VL	Polyamide suture, 0.2 metric; Crownjun
6	Silicone capillary	a16090800ux0403	Uxcell Silicone Tube 1 mm ID x 2 mm OD, amazon.com
7	Plastic tube	T9661	Eppendorf Safe-lock microcentifuge tube 1.5 ml, Sigma-aldrich
8	Razor blade	-	Astra Superior Platinum Double Edge Razor Blades Green, salonwholesale.com
